# Unveiling *Cryptosporidium parvum* Sporozoite-Derived Extracellular Vesicles: Profiling, Origin, and Protein Composition

**DOI:** 10.1101/2023.12.21.571703

**Authors:** Lucia Bertuccini, Zaira Boussadia, Anna Maria Salzano, Ilaria Vanni, Ilaria Passerò, Emanuela Nocita, Andrea Scaloni, Massimo Sanchez, Massimo Sargiacomo, Maria Luisa Fiani, Fabio Tosini

## Abstract

*Cryptosporidium parvum* is a common cause of a zoonotic disease and a main cause of diarrhea in newborns around the world. Effective drugs or vaccines are still lacking. Oocyst is the infective form of the parasite; after the ingestion the oocyst excysts and releases four sporozoites into the intestine that rapidly attack the enterocytes. The membrane protein CpRom1 is a large rhomboid protease that is expressed by sporozoites and recognized as antigen by the host immune system. In this study, we observed the release of CpRom1 with extracellular vesicles (EVs) not previously described. To investigate this phenomenon, we isolated and resolved EVs from the excystation medium by differential ultracentrifugation. By fluorescence flow cytometry and transmission electron microscopy (TEM), we identified two types of sporozoite-derived vesicles: large extracellular vesicles (LEVs) and small extracellular vesicles (SEVs), having different a mean size of 150 nm and 60 nm, respectively. Immunodetection experiments proved the occurrence of CpRom1 and the Golgi protein CpGRASP in LEVs, while immune-electron microscopy experiments demonstrated localization of CpRom1 on LEVs surface.

TEM and scanning electron microscopy (SEM) showed the generation of LEVs by budding of the outer membrane of sporozoites; conversely, the origin of SEVs remained uncertain.

Differences between LEVs and SEVs were observed for protein composition as proved by the corresponding electrophoretic profiles. Indeed, a dedicated proteomic analysis identified 5 proteins unique to LEVs composition and 16 proteins unique to SEVs. Overall, 60 proteins were identified in the proteome of both types of vesicles and most of these proteins (48 in number) were already identified in the molecular cargo of extracellular vesicles from other organisms. Noteworthy, we identified 12 proteins unique to *Cryptosporidium* spp. that had never been associated with EVs. This last group included the immunodominant parasite antigen glycoprotein GP60, which is one of the most abundant proteins in both LEVs and SEVs.
