## Supplemental Table S2 for "Unveiling *Cryptosporidium parvum* Sporozoite-Derived Extracellular Vesicles: Profiling, Origin, and Protein Composition"

### Sheet: Foglio1
Supplementary Table S2: Additional informations on all identified proteins in LEVs and SEVs pellets: accession and description from the database Criptosporidium IOWA II, presence in EVs databases, full annotation from Cripto DB database, presumptive information on function, gene ontology assignement (GO terms ID), assignement as soluble/membrane component, assignment as cellular localization.
Accession Db Criptosporidium Iowa II	Gene product	MW [kDa]	calc. pI	LEVs	SEVs	Vesiclepedia/Exocarta	Link CryptoDB	Biological Process/Cell Component/Molecular Function	GO terms ID	Localization (Probability) by DeepLoc	Soluble/Membrane (probability) by DeepLoc
cgd1_3020-RA	Fructose-bisphosphate_aldolase	38.5	8.06	Ö	Ö	yes	https://cryptodb.org/cryptodb/app/record/gene/cgd1_3020	glycolytic process	GO:0006096	Cytoplasm (0.942)	Soluble (0.9767)
cgd1_3040-RA	Triosephosphate_isomerase	27.4	5.67	Ö	Ö	yes	https://cryptodb.org/cryptodb/app/record/gene/cgd1_3040	glycolytic process gluconeogenesis	GO:0006094 / GO:0006096	Cytoplasm (0.6985)	Soluble (0.9963)
cgd1_870-RA	Peptidyl-prolyl_cis-trans_isomerase	22.9	7.53	Ö	Ö	yes	https://cryptodb.org/cryptodb/app/record/gene/cgd1_870	protein peptidyl-prolyl isomerization/protein folding	GO:0000413 / GO:0006457	Endoplasmic reticulum (0.4369)	Soluble (0.994)
cgd2_20-RA	Heat_shock_70_protein	73.3	5.36	Ö	Ö	yes	https://cryptodb.org/cryptodb/app/record/gene/cgd2_20	No Data	No Data	Cytoplasm (0.897)	Soluble (0.9905)
cgd2_3330-RA	Hsp70_protein	103.3	6.73	Ö	Ö	yes	https://cryptodb.org/cryptodb/app/record/gene/cgd2_3330	ATP binding	GO:0005524	Endoplasmic reticulum (0.9868)	Soluble (0.9816)
cgd2_3950-RA	Translation_elongation_factor_EF1B/ribosomal_protein_S6	27.6	4.84	Ö	Ö	yes	https://cryptodb.org/cryptodb/app/record/gene/cgd2_3950	translational elongation	GO:0006414	Cytoplasm (0.843)	Soluble (0.994)
cgd2_4320-RA	Thioredoxin/glutathione_reductase_selenoprotein	56.3	6.48	Ö	Ö	yes	https://cryptodb.org/cryptodb/app/record/gene/cgd2_4320	cell redox homeostasis	GO:0045454	Mitochondrion (0.4373)	Soluble (0.9091)
cgd3_1290-RA	14-3-3_domain_containing_protein	28.6	5.01	Ö	Ö	yes	https://cryptodb.org/cryptodb/app/record/gene/cgd3_1290	No Data	No Data	Cytoplasm (0.5982)	Soluble (0.9393)
cgd3_1540-RA	Signal_peptide_containing_protein	184.5	6.32	Ö	Ö	no	https://cryptodb.org/cryptodb/app/record/gene/cgd3_1540	No Data	No Data	Extracellular (0.3792)	Soluble (0.9091)
cgd3_2090-RA	40S_ribosomal_protein_Sae	28.3	5.25	Ö	Ö	yes	https://cryptodb.org/cryptodb/app/record/gene/cgd3_2090	Translation/Ribosome	GO:0006412 / GO:0005840	Cytoplasm (0.828)	Soluble (0.8822)
cgd3_3370-RA	Uncharacterized_protein	165.7	8.38	Ö	Ö	no	https://cryptodb.org/cryptodb/app/record/gene/cgd3_3370	No Data	No Data	Lysosome/Vacuole (0.377)	Soluble (0.7458)
cgd3_3430-RA	Amine_oxidase	199.2	5.71	Ö	Ö	yes	https://cryptodb.org/cryptodb/app/record/gene/cgd3_3430	amine metabolic process/copper ion binding	GO:0009308 / GO:0005507	Extracellular (0.7828)	Soluble (0.7016)
cgd3_3770-RA	Hsp90	80.8	4.94	Ö	Ö	yes	https://cryptodb.org/cryptodb/app/record/gene/cgd3_3770	protein folding/ATP binding	GO:0006457 / GO:0005524	Cytoplasm (0.8221)	Soluble (0.9864)
cgd4_1940-RA	Nucleoside_diphosphate_kinase	16.8	7.39	Ö	Ö	yes	https://cryptodb.org/cryptodb/app/record/gene/cgd4_1940	nucleoside diphosphate phosphorylation	GO:0006165	Plastid (0.5374)	Soluble (0.7458)
cgd4_2600-RA	UDP-glucose_4-epimerase	38.5	6.65	Ö	Ö	yes	https://cryptodb.org/cryptodb/app/record/gene/cgd4_2600	galactose metabolic process/UDP-glucose 4-epimerase activity	GO:0006012 / GO:0003978	Cytoplasm (0.9436)	Soluble (0.9993)
cgd4_3270-RA	Hsp70_protein	90.7	5.02	Ö	Ö	yes	https://cryptodb.org/cryptodb/app/record/gene/cgd4_3270	ATP binding	GO:0005524	Cytoplasm (0.8292)	Soluble (0.9937)
cgd4_740-RA	Thioredoxin_peroxidase-like_protein	21.8	5.94	Ö	Ö	yes	https://cryptodb.org/cryptodb/app/record/gene/cgd4_740	peroxidase activity	GO:0004601	Cytoplasm (0.7077)	Soluble (0.9635)
cgd5_1960-RA	Enolase	48.4	5.49	Ö	Ö	yes	https://cryptodb.org/cryptodb/app/record/gene/cgd5_1960	glycolytic process/magnesium ion binding	GO:0006096 / GO:0000287	Cytoplasm (0.7959)	Soluble (0.9969)
cgd5_2020-RA	Cysteine-rich_secretory_protein,_allergen_V5/Tpx-1-related	46.2	7.66	Ö	Ö	no	https://cryptodb.org/cryptodb/app/record/gene/cgd5_2020	No Data	No Data	Extracellular (0.7343)	Soluble (0.9348)
cgd5_2800-RA	Actin_depolymerizing_factor	15.5	6.79	Ö	Ö	yes	https://cryptodb.org/cryptodb/app/record/gene/cgd5_2800	actin filament depolymerization/actin cytoskeleton/actin binding	GO:0030042 / GO:0015629 / GO:0003779	Cytoplasm (0.3734)	Soluble (0.7687)
cgd5_3160-RA	Actin	42.1	5.34	Ö	Ö	yes	https://cryptodb.org/cryptodb/app/record/gene/cgd5_3160	No Data	No Data	Cytoplasm (0.8839)	Soluble (0.9399)
cgd5_3360-RA	Adenylate_kinase	24.2	6.42	Ö	Ö	yes	https://cryptodb.org/cryptodb/app/record/gene/cgd5_3360	adenylate kinase activity	GO:0004017	Cytoplasm (0.6226)	Soluble (0.9896)
cgd5_3740-RA	50S_ribosomal_protein_L7e/L30e/S12e/Gadd45	15.8	4.88	Ö	Ö	yes	https://cryptodb.org/cryptodb/app/record/gene/cgd5_3740	translation/Ribosome/	GO:0006412 / GO:0005840	Cytoplasm (0.7739)	Soluble (0.9772)
cgd6_1080-RA	Glycoprotein_GP40	33.4	4.58	Ö	Ö	no	https://cryptodb.org/cryptodb/app/record/gene/cgd6_1080	No Data	No Data	Endoplasmic reticulum (0.4335)	Membrane (0.8429)
cgd6_120-RA	Disulfide-isomerase,_signal_peptide_plus_ER_retention_motif	53.8	5.48	Ö	Ö	yes	https://cryptodb.org/cryptodb/app/record/gene/cgd6_120	endoplasmic reticulum lumen/protein disulfide isomerase activity	GO:0005788 / GO:0003756	Endoplasmic reticulum (0.944)	Soluble (0.9763)
cgd6_2450-RA	Glycogen/starch/alpha-glucan_phosphorylase	104.1	6.68	Ö	Ö	yes	https://cryptodb.org/cryptodb/app/record/gene/cgd6_2450	carbohydrate metabolic process/glycogen phosphorylase activity	GO:0005975 / GO:0008184	Cytoplasm (0.6993)	Soluble (0.9713)
cgd6_2690-RA	FKBP-like_Peptidylprolyl_isomerase	36.8	5.17	Ö	Ö	yes	https://cryptodb.org/cryptodb/app/record/gene/cgd6_2690	protein folding/peptidyl-prolyl cis-trans isomerase activity	GO:0006457 / GO:0003755	Extracellular (0.5827)	Soluble (0.9242)
cgd6_3790-RA	Glyceraldehyde-3-phosphate_dehydrogenase	36.1	7.55	Ö	Ö	yes	https://cryptodb.org/cryptodb/app/record/gene/cgd6_3790	glycolytic process/glyceraldehyde-3-phosphate dehydrogenase (NAD+) (phosphorylating) activity	GO:0006096 / GO:0050661	Cytoplasm (0.807)	Soluble (0.9939)
cgd6_4460-RA	Uncharacterized_protein_with_Armadillo-like_helical	275.7	4.98	Ö	Ö	no	https://cryptodb.org/cryptodb/app/record/gene/cgd6_4460	No Data	No Data	Cytoplasm (0.4286)	Soluble (0.9021)
cgd6_710-RA	Uncharacterized_Secreted_Protein	49.7	6.9	Ö	Ö	no	https://cryptodb.org/cryptodb/app/record/gene/cgd6_710	No Data	No Data	Lysosome/Vacuole (0.2957)	Soluble (0.5727)
cgd7_1710-RA	Threonyl-tRNA_synthetase	87.6	6.19	Ö	Ö	yes	https://cryptodb.org/cryptodb/app/record/gene/cgd7_1710	tRNA aminoacylation/cytoplasm/aminoacyl-tRNA ligase activity	GO:0043039 / GO:0005737 /	Cytoplasm (0.5974) Nucleus (0.3255)	Soluble (0.9619)
cgd7_3670-RA	Heat_shock_protein_Hsp90	89.1	5.08	Ö	Ö	yes	https://cryptodb.org/cryptodb/app/record/gene/cgd7_3670	protein folding/ATP binding	GO:0006457 / GO:0005524	Endoplasmic reticulum (0.9991)	Soluble (0.9915)
cgd7_400-RA	Uncharacterized_protein	38.6	5.17	Ö	Ö	no	https://cryptodb.org/cryptodb/app/record/gene/cgd7_400	No Data	No Data	Extracellular (0.821)	Soluble (0.9968)
cgd7_4310-RA	Cysteine-rich_secretory_protein,_allergen_V5/Tpx-1-related	184.8	5.31	Ö	Ö	no	https://cryptodb.org/cryptodb/app/record/gene/cgd7_4310	No Data	No Data	Cell Membrane (0.698)	Membrane (0.8102)
cgd7_4450-RA	Elongation_factor_EF1-gamma_(Glutathione_S-transferase_family)	43.1	6.87	Ö	Ö	yes	https://cryptodb.org/cryptodb/app/record/gene/cgd7_4450	translational elongation/transferase activity	GO:0006414 / GO:0016740	Cytoplasm (0.6812)	Soluble (0.8636)
cgd7_480-RA	L-lactate/malate_dehydrogenase	33.9	6.23	Ö	Ö	yes	https://cryptodb.org/cryptodb/app/record/gene/cgd7_480	carbohydrate metabolic process/oxidoreductase activity	GO:0005975 / GO:0016491	Mitochondrion (0.4666) Cytoplasm (0.464)	Soluble (0.9792)
cgd7_910-RA	Phosphoglycerate_kinase	42	6.01	Ö	Ö	yes	https://cryptodb.org/cryptodb/app/record/gene/cgd7_910	glycolytic process/phosphoglycerate kinase activity	GO:0006096 / GO:0004618	Cytoplasm (0.9016)	Soluble (0.9984)
cgd8_1720-RA	Aldehyde/Alcohol_dehydrogenase	89.7	7.11	Ö	Ö	yes	https://cryptodb.org/cryptodb/app/record/gene/cgd8_1720	alcohol dehydrogenase (NAD+) activity	GO:0004022	Cytoplasm (0.8433)	Soluble (0.9977)
cgd8_2930-RA	GTpase_translation_elongation_factor_2	92.7	6.51	Ö	Ö	yes	https://cryptodb.org/cryptodb/app/record/gene/cgd8_2930	GTPase activity	GO:0003924	Cytoplasm (0.935)	Soluble (0.9948)
cgd1_2040-RA	Pyruvate_kinase	56.4	6.8	Ö		yes	https://cryptodb.org/cryptodb/app/record/gene/cgd1_2040	glycolytic process/pyruvate kinase activity	GO:0006096 / GO:0004743	Cytoplasm (0.3978) Mitochondrion (0.3868)	Soluble (0.9742)
cgd1_660-RA	Signal_peptide_region_containing_protein	37.1	4.45	Ö		no	https://cryptodb.org/cryptodb/app/record/gene/cgd1_660	No Data	No Data	Cell Membrane (0.6771)	Membrane (0.9967)
cgd4_2300-RA	Ubiquitin-activating_enzyme_E1	119.9	5.55	Ö		yes	https://cryptodb.org/cryptodb/app/record/gene/cgd4_2300	cellular protein modification process/ubiquitin-like modifier activating enzyme activity	GO:0006464 / GO:0008641	Cytoplasm (0.7184)	Soluble (0.8935)
cgd7_2280-RA	Ribosomal_protein_L40e	14.7	9.91	Ö		yes	https://cryptodb.org/cryptodb/app/record/gene/cgd7_2280	translation/ribosome/structural constituent of ribosome	GO:0006412 / GO:0005840 / GO:0003735	Cytoplasm (0.8193)	Soluble (0.9978)
cgd7_4270-RA	2,3-bisphosphoglycerate-dependent_phosphoglycerate_mutase	28.3	6.9	Ö		yes	https://cryptodb.org/cryptodb/app/record/gene/cgd7_4270	glycolytic process/phosphoglycerate mutase activity	GO:0006096 / GO:0004619	Cytoplasm (0.469) Mitochondrion (0.4128)	Soluble (0.9751)
cgd1_2860-RA	UbiE/COQ5_methyltransferase	32.4	8.56		Ö	yes	https://cryptodb.org/cryptodb/app/record/gene/cgd1_2860	methylation/methyltransferase activity	GO:0032259 / GO:0008168	Mitochondrion (0.9823)	Soluble (0.642)
cgd1_3690-RA	Aspartyl_(Acid)_protease	88.4	6.49		Ö	no	https://cryptodb.org/cryptodb/app/record/gene/cgd1_3690	proteolysis/integral component of membrane/aspartic-type endopeptidase activity	GO:0006508 / GO:0016021 / GO:0004190	Cell Membrane (0.5024)	Membrane (0.898)
cgd2_3780-RA	Uncharacterized_protein	58.9	5.72		Ö	no	https://cryptodb.org/cryptodb/app/record/gene/cgd2_3780	No Data	No Data	Extracellular (0.4297)	Soluble (0.7688)
cgd2_4120-RA	Peptidyl-prolyl_cis-trans_isomerase	18.5	7.27		Ö	yes	https://cryptodb.org/cryptodb/app/record/gene/cgd2_4120	protein folding/peptidyl-prolyl cis-trans isomerase activity	GO:0006457 / GO:0003755	Cytoplasm (0.7347)	Soluble (0.9635)
cgd2_860-RA	Proteasome_subunit_beta_type	22.9	5.47		Ö	yes	https://cryptodb.org/cryptodb/app/record/gene/cgd2_860	proteolysis involved in cellular protein catabolic process/proteasome core complex/threonine-type endopeptidase activity	GO:0051603 / GO:0005839 / GO:0004298	Cytoplasm (0.6749)	Soluble (0.9576)
cgd5_1650-RA	DJ-1/PfpI	19.6	5.22		Ö	yes	https://cryptodb.org/cryptodb/app/record/gene/cgd5_1650	No Data	No Data	Cytoplasm (0.9438)	Soluble (0.9957)
cgd5_3230-RA	Manganese/iron_superoxide_dismutase	25.5	7.17		Ö	yes	https://cryptodb.org/cryptodb/app/record/gene/cgd5_3230	superoxide metabolic process/superoxide dismutase activity	GO:0006801 / GO:0004784	Mitochondrion (0.8907)	Soluble (0.8275)
cgd5_440-RA	Adenylate_cyclase-associated_CAP	19	5.39		Ö	yes	https://cryptodb.org/cryptodb/app/record/gene/cgd5_440	cytoskeleton organization/actin binding	GO:0007010 / GO:0003779	Cytoplasm (0.6126)	Soluble (0.9679)
cgd6_1630-RA	CS_domain_containing_protein	21.2	4.61		Ö	no	https://cryptodb.org/cryptodb/app/record/gene/cgd6_1630	No Data	No Data	Nucleus (0.9674)	Soluble (0.9572)
cgd6_3180-RA	40S_ribosomal_protein_S15	16.4	10.2		Ö	yes	https://cryptodb.org/cryptodb/app/record/gene/cgd6_3180	translation/ribosome/small ribosomal subunit/structural constituent of ribosome	GO:0006412 / GO:0005840 / GO:0003735	Cytoplasm (0.5935)	Soluble (0.9746)
cgd6_3970-RA	Glutaredoxin-like_protein_2_thioredoxin_folds	24.7	5.27		Ö	yes	https://cryptodb.org/cryptodb/app/record/gene/cgd6_3970	protein disulfide oxidoreductase activity/iron-sulfur cluster binding	GO:0015035 / GO:0051536	Cytoplasm (0.9626)	Soluble (0.999)
cgd6_4320-RA	40S_ribosomal_protein_S5	21.8	9.47		Ö	yes	https://cryptodb.org/cryptodb/app/record/gene/cgd6_4320	translation/small ribosomal subunit/structural constituent of ribosome	GO:0006412 / GO:0015935 / GO:0003735	Cytoplasm (00.7677)	Soluble (0.976)
cgd7_220-RA	GTP-binding_nuclear_protein	24.1	7.97		Ö	yes	https://cryptodb.org/cryptodb/app/record/gene/cgd7_220	nucleocytoplasmic transport/nucleus/GTPase activity	GO:0006913 / GO:0015031 / GO:0003924	Nucleus (0.5168)	Soluble (0.9921)
cgd7_3120-RA	Thiamine_pyrophosphate_enzyme	64.4	6.68		Ö	yes	https://cryptodb.org/cryptodb/app/record/gene/cgd7_3120	carboxy-lyase activity/thiamine pyrophosphate binding	GO:0016831 / GO:0030976	Peroxisome (0.5403) Cytoplasm (0.4317)	Soluble (0.9212)
cgd7_360-RA	Heat_shock_protein_70	71.8	5.3		Ö	yes	https://cryptodb.org/cryptodb/app/record/gene/cgd7_360	endoplasmic reticulum/ATP binding	GO:0005783 / GO:0005524	Endoplasmic reticulum (0.9876)	Soluble (0.9956)
cgd8_2110-RA	MIR_motif-containing_39-like_glycosyltransferase	25.4	7.06		Ö	yes	https://cryptodb.org/cryptodb/app/record/gene/cgd8_2110	membrane	GO:0016020	Endoplasmic reticulum (0.6642)	Soluble (0.9252)
